# Using ultraconserved elements to reconstruct the termite tree of life

**DOI:** 10.1101/2021.12.09.472027

**Authors:** Simon Hellemans, Menglin Wang, Nonno Hasegawa, Jan Šobotník, Rudolf H. Scheffrahn, Thomas Bourguignon

**Affiliations:** Okinawa Institute of Science & Technology Graduate University, 1919-1 Tancha, Onna-son, Okinawa 904-0495, Japan; Faculty of Tropical AgriScience, Czech University of Life Sciences, Kamýcka 129, 16521 Prague, Czech Republic; Fort Lauderdale Research and Education Center, Institute for Food and Agricultural Sciences, 3205 College Avenue, Davie, Florida 33314 USA

**Keywords:** Data Mining, Isoptera, Phylogenomics, Mitochondrial genome, Nuclear genome, Taxonomy

## Abstract

The phylogenetic history of termites has been investigated using mitochondrial genomes and transcriptomes. However, both sets of markers have specific limitations. Mitochondrial genomes represent a single genetic marker likely to yield phylogenetic trees presenting incongruences with species trees, and transcriptomes can only be obtained from well-preserved samples. In contrast, ultraconserved elements (UCEs) include a great many independent markers that can be retrieved from poorly preserved samples. Here, we designed termite-specific baits targeting 50,616 UCE loci. We tested our UCE bait set on 42 samples of termites and three samples of *Cryptocercus*, for which we generated low-coverage highly-fragmented genome assemblies and successfully extracted *in silico* between 3,426 to 42,860 non-duplicated UCEs per sample. Our maximum likelihood phylogenetic tree, reconstructed using the 5,934 UCE loci retrieved from upward of 75% of samples, was congruent with transcriptome-based phylogenies, demonstrating that our UCE bait set is reliable and phylogenetically informative. Combined with non-destructive DNA extraction protocols, our UCE bait set provides the tool needed to carry out a global taxonomic revision of termites based on poorly preserved specimens such as old museum samples. The Termite UCE database is maintained at: https://github.com/oist/TER-UCE-DB/.
