## Supplementary Table S1 for "Using ultraconserved elements to reconstruct the termite tree of life"

### Sheet: Sheet 1
Table S1: Details of samples and external data used in this study. Publicly-available genomes used for the UCE bait design are highlighted in grey. Assembly metrics were performed with QUAST v5.0.2 and are based on contigs of size ≥ 500 bp. BUSCO scores were obtained by screening against the insecta_odb10.2020-09-10, which tests for the presence of 1,367 single-copy ortholog groups. Abbreviations…
								Samples information								Libraries information	QUAST assembly metrics									BUSCO statistics	Markers mined from data
References	Original data	UCEs accessions in termite UCE database (in Supplementary Data 6)	Mitogenome	18S rRNA	28S rRNA	5S rRNA	5_8S rRNA	Family	Species	Collection code	Notes	Collection holder	Collection date	Conservation method	Collection locality	Number of fastp filtered PE reads	# contigs	Largest contig	Total length	GC (%)	N50	N75	L50	L75	# N's per 100-kbp	Scores	Number of mitochondrial genes	18S rRNA (bp)	28S rRNA (bp)	5S rRNA (bp)	5_8S rRNA (bp)	Number of UCEs	Average coverage UCE loci	Number of UCEs (75%-completeness)
Harrison et al. (2018)	Harrison et al. (2018); RefSeq: GCF_002891405.2	TER_1_UCEDB						Kalotermitidae	Cryptotermes secundus	NA		NA	NA	NA	Australia	NA	25876	6593022	1009193192	41.07	1196059	580406	241	543	2058.78	C: 97.4% (1332) [S: 96.0% (1313), D: 1.4% (19)], F: 1.0% (13), M: 1.6% (22)	36	1905	2371	117	154	42542	NA	5906
Itakura et al. (2020)	Itakura et al. (2020); GenBank: GCA_013340265.1	TER_2_UCEDB						Rhinotermitidae	Coptotermes formosanus	NA		NA	NA	NA	Japan: Wakayama	NA	12995	9473281	875711502	40.56	1425134	596838	167	408	2738.13	C: 98.2% (1343) [S: 96.6% (1321), D: 1.6% (22)], F: 1.0% (13), M: 0.8% (11)	24	1913	2328	113	154	42860	NA	5928
Poulsen et al. (2014)	Poulsen et al. (2014); GigaDB: 100057	TER_3_UCEDB						Termitidae/Macrotermitinae	Macrotermes natalensis	NA		NA	NA	NA	South Africa	NA	18728	10840804	1152849644	39.84	2016407	1073104	168	362	4948.74	C: 98.4% (1345) [S: 97.8% (1337), D: 0.6% (8)], F: 0.8% (11), M: 0.8% (11)	37	1915	2767	113	154	42297	NA	5917
Terrapon et al. (2014)	Terrapon et al. (2014); RefSeq: GCF_000696155.1, SRA: SRR863590	TER_4_UCEDB						Archotermopsidae	Zootermopsis nevadensis	NA		NA	NA	NA	USA: California	NA	10929	5111804	478526987	38.18	760908	396143	189	406	4336.43	C: 98.4% (1345) [S: 98.0% (1339), D: 0.4% (6)], F: 0.9% (12), M: 0.7% (10)	37	0	0	113	0	42388	NA	5897
Bourguignon et al. (2018); This study	Bourguignon et al. (2018)	TER_5_UCEDB	Bourguignon et al. (2018): MG882217	NA	Pending accession	Pending accession	NA	Cryptocercidae	Cryptocercus punctulatus	CR18	NA	NA	2012-10-01	RNAlater	USA: Virginia	9474028	56649	99740	38126931	38.64	632	555	22340	38492	3.17	C: 1.1% (15) [S: 1.1% (15), D: 0.0% (0)], F: 6.1% (83), M: 92.8% (1269)	36	0	1358	113	0	13480	11.8563	2450
Bourguignon et al. (2018); This study	Bourguignon et al. (2018)	TER_6_UCEDB	Bourguignon et al. (2018): MG882224	NA	NA	Pending accession	NA	Cryptocercidae	Cryptocercus meridianus	CRY-MERI	NA	NA	2012-07-18	RNAlater	China: Yunnan Province	6450574	42782	33114	28329371	37.94	622	549	17061	29236	3.18	C: 0.1% (1) [S: 0.1% (1), D: 0.0% (0)], F: 0.9% (12), M: 99.0% (1354)	37	0	0	113	0	13958	8.37946	2419
Bourguignon et al. (2018); This study	Bourguignon et al. (2018)	TER_7_UCEDB	Bourguignon et al. (2018): MG882220	NA	NA	Pending accession	NA	Cryptocercidae	Cryptocercus hirtus	CRY-HIR	NA	NA	2013-10-06	RNAlater	China: Shaanxi Province	7246656	53791	54828	37888561	38.27	656	561	20142	35849	3.43	C: 2.2% (30) [S: 2.1% (29), D: 0.1% (1)], F: 4.0% (54), M: 93.8% (1283)	35	0	0	113	0	16331	8.75935	2837
Bourguignon et al. (2017); Bucek et al. (2019)	Bucek et al. (2019); SRA: SRS5268747	TER_8_UCEDB	Bourguignon et al. (2017): KY224630					Termitidae/Foraminitermitinae	Foraminitermes rhinoceros	BDIT108	Workers	Y. Roisin	2013-11-30	RNAlater	Burundi	89312332	864881	804567	1030547365	46	1334	861	225344	467996	19.2	C: 13.2% (181) [S: 11.4% (156), D: 1.8% (25)], F: 11.1% (152), M: 75.7% (1034)	37	1917	3181	112	154	37108	28.2368	5531
Bucek et al. (2019)	Bucek et al. (2019); SRA: SRS5268748	TER_9_UCEDB						Termitidae/Foraminitermitinae	Labritermes buttelreepeni	TBRU8.14E.1	Workers	J. Šobotník	Jun-14	RNAlater	Brunei	90936372	394811	41258	819035207	40.31	2605	1488	91792	196186	7.73	C: 25.9% (355) [S: 25.8% (353), D: 0.1% (2)], F: 33.3% (455), M: 40.8% (557)	37	1673	2121	113	154	39588	63.3043	5709
Romero Arias et al. (2021); This study	Romero Arias et al. (2021)	TER_10_UCEDB	Romero Arias et al. (2021): MW817578	Pending accession	Pending accession	NA	Pending accession	Termitidae/Apicotermitinae	Allognathotermes hypogeus	CIVT304	Workers	Y. Roisin	21-Apr-17	RNAlater	Cote d'Ivoire	4554324	4003	12544	2816473	43.43	630	547	1439	2650	36.22	C: 0.0% (0) [S: 0.0% (0), D: 0.0% (0)], F: 0.2% (3), M: 99.8% (1364)	37	1914	4502	0	154	3426	16.8141	939
Romero Arias et al. (2021); This study	Romero Arias et al. (2021)	TER_11_UCEDB	Romero Arias et al. (2021): MW817577	Pending accession	Pending accession	NA	Pending accession	Termitidae/Apicotermitinae	Astalotermes sp. D	CIVT266	Workers	Y. Roisin	16-Apr-17	RNAlater	Cote d'Ivoire	6817278	7297	16664	4865160	43.79	609	540	2818	4951	28.78	C: 0.1% (1) [S: 0.1% (1), D: 0.0% (0)], F: 0.2% (3), M: 99.7% (1363)	37	1918	4553	0	154	5007	16.5814	1313
Arora et al. (2021); Wang et al. (2021)	Arora et al. (2021); MG-RAST: mgm4775416.3	TER_12_UCEDB	Pending accession	Pending accession	Pending accession	Pending accession	Pending accession	Mastotermitidae	Mastotermes darwiniensis	MD-RNA-1	NA	NA	NA	RNAlater	Australia	62230156	867650	485361	1029201285	43.37	1355	838	223855	467630	13.43	C: 10.8% (148) [S: 9.5% (130), D: 1.3% (18)], F: 11.8% (161), M: 77.4% (1058)	36	1917	4661	117	154	35429	31.7936	5137
Arora et al. (2021); Wang et al. (2021)	Arora et al. (2021); MG-RAST: mgm4775433.3	TER_13_UCEDB	Pending accession	Pending accession	Pending accession	Pending accession	Pending accession	Archotermopsidae	Hodotermopsis sjostedti	HSRNA1	NA	J. Šobotník	2016-03-30	RNAlater	China	62223900	803855	153951	850258252	40.83	1165	746	221178	451648	7.46	C: 11.8% (162) [S: 10.8% (148), D: 1.0% (14)], F: 16.9% (231), M: 71.3% (974)	37	1916	4795	116	154	35656	26.4446	5219
Arora et al. (2021); Wang et al. (2021)	Arora et al. (2021); MG-RAST: mgm4813750.3	TER_14_UCEDB	Pending accession	Pending accession	Pending accession	Pending accession	Pending accession	Stolotermitidae	Porotermes quadricollis	PORO-CHILI	NA	J. Šobotník	2014-11-08	RNAlater	Chile	91999786	591109	91425	713994666	41.4	1397	865	155072	318724	52.25	C: 12.9% (177) [S: 11.9% (163), D: 1.0% (14)], F: 9.6% (131), M: 77.5% (1059)	37	1916	4738	113	154	38150	24.4092	5585
This study	This study	TER_15_UCEDB	Pending accession	Pending accession	Pending accession	Pending accession	Pending accession	Kalotermitidae	Glyptotermes pubescens	PR1052	Workers	R. Scheffrahn	2017-07-18	Ethanol 85%	Puerto Rico	28596290	144247	21783	117307435	53.22	769	598	46532	90291	61.91	C: 5.0% (68) [S: 4.2% (57), D: 0.8% (11)], F: 5.3% (73), M: 89.7% (1226)	37	1916	4720	115	154	11915	34.2694	3513
This study	This study	TER_16_UCEDB	Pending accession	Pending accession	Pending accession	Pending accession	Pending accession	Kalotermitidae	Cryptotermes cavifrons	MX313	Workers	R. Scheffrahn	2001-01-23	Ethanol 85%	Mexico	32405866	247783	77287	210593605	49.78	789	604	74250	151466	40.24	C: 4.9% (66) [S: 3.4% (46), D: 1.5% (20)], F: 4.2% (57), M: 90.9% (1244)	37	1916	4728	113	154	18994	19.6531	3920
This study	This study	TER_17_UCEDB	Pending accession	Pending accession	Pending accession	Pending accession	Pending accession	Rhinotermitidae	Rhinotermes hispidus	EC1239	Workers	R. Scheffrahn	2011-06-02	Ethanol 85%	Ecuador	37939496	295820	94399	224321981	44.19	725	590	105869	192162	36.45	C: 4.0% (55) [S: 3.6% (49), D: 0.4% (6)], F: 4.5% (61), M: 91.5% (1251)	37	1914	4523	113	154	23406	10.0533	4253
This study	This study	TER_18_UCEDB	Pending accession	Pending accession	Pending accession	Pending accession	Pending accession	Rhinotermitidae	Dolichorhinotermes longilabius	EC713	Workers	R. Scheffrahn	2011-05-30	Ethanol 85%	Ecuador	28980772	347309	73436	277006796	43.2	786	618	122387	222337	63.26	C: 4.2% (58) [S: 4.1% (56), D: 0.1% (2)], F: 4.6% (63), M: 91.2% (1246)	37	1914	4450	114	154	26968	9.21574	4941
This study	This study	TER_19_UCEDB	Pending accession	Pending accession	Pending accession	Pending accession	Pending accession	Rhinotermitidae	Heterotermes tenuis	BO70	Workers	R. Scheffrahn	2013-05-26	Ethanol 85%	Bolivia	34715660	400959	78272	324516242	45.86	801	622	139222	254919	24.14	C: 5.7% (78) [S: 4.8% (66), D: 0.9% (12)], F: 8.5% (116), M: 85.8% (1173)	37	1913	4567	112	154	30583	13.7784	5403
This study	This study	TER_20_UCEDB	Pending accession	Pending accession	Pending accession	Pending accession	Pending accession	Rhinotermitidae	Reticulitermes flavipes	FL349	Workers	R. Scheffrahn	NA	Ethanol 85%	USA: Florida	28553864	362132	32319	296294245	41.98	824	635	127249	230275	75.3	C: 3.7% (50) [S: 3.6% (49), D: 0.1% (1)], F: 6.2% (85), M: 90.1% (1232)	37	1915	4584	113	154	32336	14.2593	5435
This study	This study	TER_21_UCEDB	Pending accession	Pending accession	Pending accession	Pending accession	Pending accession	Rhinotermitidae	Coptotermes testaceus	CO423	Workers	R. Scheffrahn	2009-06-03	Ethanol 85%	Colombia: Cienaga de Ortiz	31131178	435952	35231	369761167	42.87	861	650	148985	273268	22.96	C: 5.7% (78) [S: 5.3% (73), D: 0.4% (5)], F: 8.1% (111), M: 86.2% (1178)	37	1913	4566	113	155	34001	12.9091	5474
This study	This study	TER_22_UCEDB	Pending accession	Pending accession	Pending accession	Pending accession	Pending accession	Termitidae/Apicotermitinae	Anoplotermes banksi	Guyane 104	Workers	T. Bourguignon	2008-01-29	Ethanol 80%	French Guiana	34138626	146248	51346	103830670	41.74	659	563	54326	97154	54.97	C: 2.8% (38) [S: 2.4% (33), D: 0.4% (5)], F: 3.6% (49), M: 93.6% (1280)	37	1917	4553	110	154	19394	41.966	3310
This study	This study	TER_23_UCEDB	Pending accession	Pending accession	Pending accession	Pending accession	Pending accession	Termitidae/Microcerotermes-group	Microcerotermes sp.	BR18-03	Workers	S. Hellemans	2018-07-31	Ethanol 100%	Brazil: Paraíba	41336818	272407	32697	219115213	44.54	747	594	88388	171391	21.14	C: 3.8% (51) [S: 2.6% (35), D: 1.2% (16)], F: 3.6% (49), M: 92.6% (1267)	37	1915	4512	112	154	24367	27.1581	4256
This study	This study	TER_24_UCEDB	Pending accession	Pending accession	Pending accession	Pending accession	Pending accession	Termitidae/Nasutitermitinae	Subulitermes sp. 1-1	BR18-10	Workers	S. Hellemans	2018-07-31	Ethanol 100%	Brazil: Paraíba	36610868	171031	20409	121382907	42.35	670	567	64336	113851	19.25	C: 2.8% (38) [S: 2.2% (30), D: 0.6% (8)], F: 3.6% (49), M: 93.6% (1280)	37	1915	4550	112	154	21257	34.0362	3886
This study	This study	TER_25_UCEDB	Pending accession	Pending accession	Pending accession	Pending accession	Pending accession	Termitidae/Nasutitermitinae	Nasutitermes corniger	NI275	Workers	R. Scheffrahn	2004-05-31	Ethanol 85%	Nicaragua	67732542	281348	184171	234637038	43.68	758	593	84425	173042	27.3	C: 3.2% (44) [S: 2.6% (36), D: 0.6% (8)], F: 5.4% (74), M: 91.4% (1249)	37	1915	4551	112	154	23053	36.8234	4209
This study	This study	TER_26_UCEDB	Pending accession	Pending accession	Pending accession	Pending accession	Pending accession	Termitidae/Nasutitermitinae	Constrictotermes cyphergaster	PA766	Workers	R. Scheffrahn	2012-06-01	Ethanol 85%	Paraguay	63907326	322587	243386	269319962	47.04	777	605	100334	199563	49.48	C: 5.3% (72) [S: 4.0% (54), D: 1.3% (18)], F: 4.1% (56), M: 90.6% (1239)	37	1915	4544	112	123	23546	51.0371	5069
This study	This study	TER_27_UCEDB	Pending accession	Pending accession	Pending accession	Pending accession	Pending accession	Termitidae/Neocapritermes-group	Neocapritermes utiariti?	PU874	Workers	R. Scheffrahn	2014-05-30	Ethanol 85%	Peru	25387004	94256	32499	67915126	50.67	661	560	33969	62058	26.11	C: 2.7% (38) [S: 2.0% (28), D: 0.7% (10)], F: 3.1% (42), M: 94.2% (1287)	37	1913	4537	107	154	7637	11.6628	1928
This study	This study	TER_28_UCEDB	Pending accession	Pending accession	Pending accession	Pending accession	Pending accession	Termitidae/Syntermitinae	Cornitermes pugnax	PU620	Workers	R. Scheffrahn	2014-05-29	Ethanol 85%	Peru	37287526	249296	57709	199718484	46.23	750	595	81912	157309	72.27	C: 3.7% (51) [S: 3.2% (44), D: 0.5% (7)], F: 6.9% (95), M: 89.4% (1221)	37	1915	3268	113	154	18854	27.6441	4477
This study	This study	TER_29_UCEDB	Pending accession	Pending accession	Pending accession	Pending accession	Pending accession	Termitidae/Syntermitinae	Embiratermes neotenicus	BO211	Workers	R. Scheffrahn	2013-05-27	Ethanol 85%	Bolivia	59698502	388399	128116	318340265	49.06	789	611	127963	243655	61.97	C: 7.0% (96) [S: 5.5% (75), D: 1.5% (21)], F: 4.6% (63), M: 88.4% (1208)	37	1915	4542	93	154	24978	28.6899	5309
This study	This study	TER_30_UCEDB	Pending accession	Pending accession	Pending accession	Pending accession	Pending accession	Termitidae/Termes-group	Cavitermes tuberosus	TT18-59	Workers	S. Hellemans	2018-05-21	Ethanol 100%	Trinidad and Tobago: Blanchisseuse road	42873506	219892	22396	154058611	42.82	664	566	84100	147232	19.36	C: 3.7% (51) [S: 3.3% (45), D: 0.4% (6)], F: 9.2% (126), M: 87.1% (1190)	37	1915	4587	112	154	23535	22.7056	4180
This study	This study	TER_31_UCEDB	Pending accession	Pending accession	Pending accession	Pending accession	Pending accession	Termitidae/Termitinae	Dentispicotermes n. sp. 2	BO816	Workers	R. Scheffrahn	2013-05-31	Ethanol 85%	Bolivia	67269162	147043	94463	124163849	53.06	762	586	42091	89317	48.8	C: 4.1% (57) [S: 3.1% (43), D: 1.0% (14)], F: 2.3% (31), M: 93.6% (1279)	37	1915	4560	111	154	6602	17.1722	1925
This study	This study	TER_32_UCEDB	Pending accession	Pending accession	Pending accession	Pending accession	Pending accession	Termitidae/Termitinae	Amitermes californicus	US589	Workers	R. Scheffrahn	2005-11-03	Ethanol 85%	USA: Arizona	104489492	385083	217359	339581363	49.23	827	618	110975	231350	54.62	C: 5.5% (75) [S: 4.7% (64), D: 0.8% (11)], F: 5.8% (79), M: 88.7% (1213)	37	1915	4555	112	154	21240	25.8287	4837
This study	This study	TER_33_UCEDB	Pending accession	Pending accession	Pending accession	NA	Pending accession	Termitidae/Cubitermitinae	Nitiditermes sp.	1 RNAL BF (DJ 0381/13)	Workers	S. Traoré; G. Josens	2016-08-01	RNAlater	Burkina Faso	64213484	175198	23313	131533776	46.92	718	587	63209	114226	98.61	C: 4.3% (59) [S: 3.2% (44), D: 1.1% (15)], F: 3.7% (50), M: 92.0% (1258)	37	1915	2466	0	154	16240	66.6804	4348
This study	This study	TER_34_UCEDB	Pending accession	Pending accession	Pending accession	Pending accession	Pending accession	Kalotermitidae	Kalotermes flavicollis	Breeds_KF	Workers (Females)	J. Šobotník	NA	RNAlater	Italy: Florence	228357906	452297	46625	872838176	40.56	2663	1433	92585	204897	16.9	C: 26.0% (356) [S: 25.9% (354), D: 0.1% (2)], F: 35.0% (479), M: 39.0% (532)	37	1916	2774	116	154	40941	90.3168	5804
This study	This study	TER_35_UCEDB	Pending accession	Pending accession	Pending accession	Pending accession	Pending accession	Kalotermitidae	Neotermes castaneus	Breeds_NC_col1	Workers (Females)	J. Šobotník	NA	RNAlater	Cuba	448643592	390162	70300	1061556694	41.11	4300	2187	69557	156073	43.14	C: 47.4% (647) [S: 46.7% (638), D: 0.7% (9)], F: 28.9% (395), M: 23.7% (325)	37	1329	1721	121	154	41508	134.12	5878
This study	This study	TER_36_UCEDB	Pending accession	Pending accession	Pending accession	Pending accession	Pending accession	Rhinotermitidae	Prorhinotermes simplex	Breeds_PS_colF	Neotenics (Males)	J. Šobotník	NA	RNAlater	USA: Florida	326121278	151904	140186	800567563	39.8	9556	4913	24066	53120	239.7	C: 70.7% (966) [S: 70.6% (965), D: 0.1% (1)], F: 20.1% (275), M: 9.2% (126)	37	1915	4311	109	153	42117	81.4982	5899
This study	This study	TER_37_UCEDB	Pending accession	Pending accession	Pending accession	Pending accession	Pending accession	Serritermitidae	Glossotermes occulatus	Breeds_FG19-PG-02	Neotenics (Females)	J. Šobotník	NA	RNAlater	French Guiana	248192484	306571	74585	702478504	41.2	3208	1660	55864	132637	182.34	C: 56.6% (774) [S: 56.3% (770), D: 0.3% (4)], F: 29.8% (407), M: 13.6% (186)	37	1135	2369	113	154	41813	120.589	5875
Wu et al. (2018); This study	This study	TER_38_UCEDB	Wu et al. (2018): KY449049	Pending accession	Pending accession	Pending accession	Pending accession	Stylotermitidae	Stylotermes halumicus	CHI15-156	Nymphs (Males)	J. Šobotník	2016-03-30	Ethanol 80%	China: Guangxi	106778946	409579	16270	356679736	40.97	892	668	138706	254830	13.99	C: 4.3% (59) [S: 4.2% (57), D: 0.1% (2)], F: 14.5% (198), M: 81.2% (1110)	37	1314	4133	113	154	35273	58.084	5466
This study	This study	TER_39_UCEDB	Pending accession	Pending accession	Pending accession	Pending accession	Pending accession	Termitidae/Macrotermitinae	Odontotermes formosanus	OK19-03 (OK3)	Soldiers (Females)	S. Hellemans; T. Bourguignon	2019-12-16	Ethanol 100%	Japan: Okinawa	350516200	583728	35097	987034951	39.68	2146	1216	127736	282008	112	C: 35.7% (489) [S: 35.6% (487), D: 0.1% (2)], F: 35.0% (478), M: 29.3% (400)	36	1372	3669	113	154	41278	101.344	5876
This study	This study	TER_40_UCEDB	Pending accession	Pending accession	Pending accession	Pending accession	Pending accession	Termitidae/Nasutitermitinae	Leptomyxotermes doriae	CAM16-PG-18	Alates (Females)	J. Šobotník	2016-11-25	Ethanol 80%	Cameroon	226718498	660644	31770	739938929	40.1	1190	794	176267	368214	186.91	C: 18.2% (249) [S: 18.1% (247), D: 0.1% (2)], F: 30.2% (413), M: 51.6% (705)	37	1425	3951	113	154	40077	134.715	5818
This study	This study	TER_41_UCEDB	Pending accession	Pending accession	Pending accession	Pending accession	Pending accession	Termitidae/Sphaerotermitinae	Sphaerotermes sphaerothorax	CAM17-SP3	Workers (Males)	J. Šobotník	2017-06-09	Ethanol 80%	Cameroon	290889734	669416	18300	760381115	40.39	1249	815	181360	371427	72.84	C: 14.8% (202) [S: 14.7% (201), D: 0.1% (1)], F: 27.2% (372), M: 58.0% (793)	37	1478	2756	113	154	40520	86.0665	5787
This study	This study	TER_42_UCEDB	Pending accession	Pending accession	Pending accession	Pending accession	Pending accession	Termitidae/Syntermitinae	Labiotermes labralis	FG18-PG-042	Alates (Males)	J. Šobotník	2018-09-23	Ethanol 80%	French Guiana	188286444	625733	27106	959310183	39.91	1926	1097	140511	307139	56.49	C: 24.3% (333) [S: 24.2% (331), D: 0.1% (2)], F: 36.2% (495), M: 39.5% (539)	37	1915	3300	113	154	39895	72.4792	5761
This study	This study	TER_43_UCEDB	Pending accession	Pending accession	Pending accession	Pending accession	Pending accession	Termitidae/Termitinae	Promirotermes redundans	CAM239	Alates (Females)	J. Šobotník	14-Apr-15	Ethanol 80%	Cameroon	141794868	106781	15921	72690013	39.65	645	558	41810	72253	30.54	C: 0.7% (9) [S: 0.7% (9), D: 0.0% (0)], F: 1.8% (24), M: 97.5% (1334)	37	1916	3149	112	154	17316	61.4336	2876
This study	This study	TER_44_UCEDB	Pending accession	Pending accession	Pending accession	Pending accession	Pending accession	Termitidae/Termitinae	Pericapritermes sp. 4	CAM179	Alates (Females)	J. Šobotník	12-Apr-15	Ethanol 80%	Cameroon	227922418	760246	21167	727114266	41.59	1003	714	239538	455302	124.52	C: 7.6% (104) [S: 7.5% (103), D: 0.1% (1)], F: 14.9% (203), M: 77.5% (1060)	37	1790	1799	117	151	38121	82.6874	5774
This study	This study	TER_45_UCEDB	Pending accession	Pending accession	Pending accession	Pending accession	Pending accession	Rhinotermitidae	Termitogeton planus	IRJT202	Workers	Y. Roisin	1995-11-30	Ethanol 80%	Indonesia: Papua	6709382	30005	14235	18801335	40.19	597	539	12617	20931	12.34	C: 0.2% (2) [S: 0.1% (1), D: 0.1% (1)], F: 1.0% (14), M: 98.8% (1351)	35	1915	4606	101	154	9378	12.369	1640
